# Incomplete Dominance of *ASIP* Alleles in Hungarian Puli Dogs is Associated with *MC1R* Mutation

**DOI:** 10.64898/2026.03.17.712399

**Authors:** Stepan N. Belyakin, Daniil A. Maksimov, Maria A. Pobedintseva, Petr P. Laktionov, Nadezhda V. Mikhnevich, Fedor A. Sipin, Mariya I. Krylova

## Abstract

Alleles of *ASIP* gene (Agouti locus) in dogs determine a wide spectrum of coat colors, from red to black. Gain-of-function *Ay* allele is the most dominant in the range of known *ASIP* mutations: when all other genes affecting coat pigmentation are intact, presence of *Ay* allele results in red coat color. Loss-of-function *a* allele is the most recessive allele of this gene. When homozygous, it gives black coat color. Usually, dogs with *Ay/a* genotype have red coat, because a single copy of *Ay* allele is sufficient to fully compensate for the non-functional allele *a*, implying the complete dominance in this pair of alleles. However exceptions are known. In the Hungarian Puli breed there is a specific coat pigmentation type called fakó. We investigated the genetic composition of fakó dogs and found evidence that the dominance of the *Ay* allele over the *a* allele may be incomplete in these dogs. Analysis of the *MC1R* gene that interacts with *ASIP* in the hair pigmentation genetic cascade allowed us to find the variants that may be responsible for the incomplete dominance of *Ay* allele over *a* allele in Hungarian Puli dogs.
