## Supplementary Table 1 for "Incomplete Dominance of *ASIP* Alleles in Hungarian Puli Dogs is Associated with *MC1R* Mutation"

### Sheet: Sheet1
breed	number of dogs	minor allele count	total alleles	minor allele frefuency
Newfoundland	4	8	8	1
Flat-Coated Retriever	4	8	8	1
Sussex Spaniel	6	12	12	1
Shetland Sheepdog	6	11	12	0.916667
Siberian Husky	4	7	8	0.875
Alaskan Malamute	5	8	10	0.8
Appenzeller Sennenhund	5	8	10	0.8
Tibetan Mastiff	11	17	22	0.772727
unknown	8	11	16	0.6875
Beauceron	6	8	12	0.666667
Rottweiler	9	12	18	0.666667
Shih Tzu	3	4	6	0.666667
Labrador Retriever	20	25	40	0.625
Japanese Spitz	4	5	8	0.625
Giant Schnauzer	5	6	10	0.6
Field Spaniel	6	7	12	0.583333
Tibetan Spaniel	7	8	14	0.571429
Rough Collie	12	13	24	0.541667
Bichon Frisé	6	6	12	0.5
Greyhound	7	7	14	0.5
Kerry Blue Terrier	2	2	4	0.5
Chinese Crested Dog	3	3	6	0.5
Maltipoo	1	1	2	0.5
German Wirehaired Pointer	5	5	10	0.5
Pomeranian	4	4	8	0.5
Norfolk Terrier	4	4	8	0.5
Airedale Terrier	4	4	8	0.5
Akita	8	7	16	0.4375
Bedlington Terrier	8	7	16	0.4375
Lhasa Apso	8	7	16	0.4375
Border Collie	14	12	28	0.428571
Australian Cattle Dog	6	5	12	0.416667
Affenpinscher	5	4	10	0.4
Dogue de Bordeaux	5	4	10	0.4
Dachshund	21	16	42	0.380952
Weimaraner	4	3	8	0.375
Caucasian Shepherd Dog	4	3	8	0.375
Norwich Terrier	8	6	16	0.375
Puli	4	3	8	0.375
Curly Coated Retriever	3	2	6	0.333333
Lancashire Heeler	6	4	12	0.333333
Portuguese Sheepdog	3	2	6	0.333333
Pharaoh Hound	6	4	12	0.333333
Chesapeake Bay Retriever	3	2	6	0.333333
Lagotto Romagnolo	8	5	16	0.3125
Welsh Corgi Cardigan	5	3	10	0.3
Hungarian Short-Haired Pointer (Vizsla)	5	3	10	0.3
Great Dane	5	3	10	0.3
Basset Fauve de Bretagne	6	3	12	0.25
Welsh Corgi Pembroke	4	2	8	0.25
Xoloitzcuintli	6	3	12	0.25
German Spitz	6	3	12	0.25
Poodle	12	6	24	0.25
Tibetan Terrier	4	2	8	0.25
French Spaniel	6	3	12	0.25
Miniature Pinscher	2	1	4	0.25
Shar Pei	6	3	12	0.25
Standard Schnauzer	4	2	8	0.25
Scottish Terrier	4	2	8	0.25
Petit Basset Griffon Vendéen	11	5	22	0.227273
Continental Toy Spaniel (Phalène)	5	2	10	0.2
Black Russian Terrier	5	2	10	0.2
American Water Spaniel	6	2	12	0.166667
Continental Toy Spaniel (Papillon)	3	1	6	0.166667
Coton de Tulear	3	1	6	0.166667
Landseer	3	1	6	0.166667
Parson Russell Terrier	3	1	6	0.166667
Gordon Setter	3	1	6	0.166667
Schipperke	3	1	6	0.166667
English Pointer	10	3	20	0.15
Golden Retriever	24	7	48	0.145833
American Staffordshire Terrier	4	1	8	0.125
Jack Russell Terrier	4	1	8	0.125
Dobermann	4	1	8	0.125
Eurasier	4	1	8	0.125
Irish Terrier	4	1	8	0.125
Spanish Water Dog	4	1	8	0.125
German Shorthaired Pointer	4	1	8	0.125
Pekingese	4	1	8	0.125
Spinone Italiano	9	2	18	0.111111
English Setter	5	1	10	0.1
Boerboel	5	1	10	0.1
Chow Chow	5	1	10	0.1
English Toy Terrier	16	3	32	0.09375
American Hairless Terrier	6	1	12	0.0833333
Bolognese	6	1	12	0.0833333
Grand Basset Griffon Vendéen	6	1	12	0.0833333
Maltese	6	1	12	0.0833333
Rhodesian Ridgeback	6	1	12	0.0833333
Thai Ridgeback	6	1	12	0.0833333
American Foxhound	7	1	14	0.0714286
English Cocker Spaniel	7	1	14	0.0714286
Chihuahua	7	1	14	0.0714286
Portuguese Water Dog	15	1	30	0.0333333
German Shepherd Dog	20	1	40	0.025
Australian Shepherd	3	0	6	0
Australian Terrier	6	0	12	0
Australian Silky Terrier	9	0	18	0
American Bully	2	0	4	0
American Bulldog	5	0	10	0
American Pit Bull Terrier	3	0	6	0
English Springer Spaniel	4	0	8	0
Dogo Argentino	5	0	10	0
Afghan Hound	4	0	8	0
Basenji	3	0	6	0
Basset Hound	6	0	12	0
White Swiss Shepherd Dog	3	0	6	0
Belgian Shepherd Dog (Malinois)	8	0	16	0
Belgian Shepherd Dog (Tervuren)	17	0	34	0
Bernese Mountain Dog	21	0	42	0
Beagle	5	0	10	0
Bloodhound	5	0	10	0
Border Terrier	4	0	8	0
Bearded Collie	7	0	14	0
Boston Terrier	3	0	6	0
Brussels Griffon	5	0	10	0
Bulldog	3	0	6	0
Bullmastiff	4	0	8	0
Bull Terrier	10	0	20	0
Miniature Bull Terrier	2	0	4	0
West Highland White Terrier	9	0	18	0
Wolf	12	0	24	0
Saarloos Wolfdog	4	0	8	0
Dalmatian	6	0	12	0
Irish Red Setter	5	0	10	0
Soft Coated Wheaten Terrier	4	0	8	0
Cane Corso Italiano	4	0	8	0
Yorkshire Terrier	57	0	114	0
Cavalier King Charles Spaniel	7	0	14	0
Cairn Terrier	4	0	8	0
Clumber Spaniel	6	0	12	0
Coyote	1	0	2	0
Italian Greyhound	2	0	4	0
Leonberger	10	0	20	0
Mastiff	6	0	12	0
Pug	5	0	10	0
Neapolitan Mastiff	5	0	10	0
Boxer	4	0	8	0
Keeshond (German Spitz Wolfspitz)	5	0	10	0
German Hunting Terrier	4	0	8	0
Nova Scotia Duck Tolling Retriever	6	0	12	0
Presa Canario	3	0	6	0
Russian Hound	6	0	12	0
Russian Toy	4	0	8	0
Rat Terrier	2	0	4	0
Saluki	5	0	10	0
Samoyed	5	0	10	0
Saint Bernard	6	0	12	0
Shiba	6	0	12	0
Sealyham Terrier	9	0	18	0
Sloughi	6	0	12	0
Old English Sheepdog	4	0	8	0
Old English Bulldog	3	0	6	0
Staffordshire Bull Terrier	6	0	12	0
Toy Fox Terrier	10	0	20	0
Whippet	6	0	12	0
Finnish Hound	6	0	12	0
Finnish Spitz	6	0	12	0
Fox Terrier	7	0	14	0
Smooth Fox Terrier	6	0	12	0
French Bulldog	10	0	20	0
Havanese	3	0	6	0
Miniature Schnauzer	4	0	8	0
Czechoslovakian Wolfdog	4	0	8	0
Entlebucher Mountain Dog	11	0	22	0
South Russian Shepherd Dog	3	0	6	0
